# Megakaryocyte and erythroblast DNA in plasma and platelets

**DOI:** 10.1101/2022.10.03.510502

**Authors:** Joshua Moss, Roni Ben-Ami, Ela Shai, Yosef Kalish, Agnes Klochender, Gordon Cann, Benjamin Glaser, Ariela Arad, Ruth Shemer, Yuval Dor

## Abstract

Circulating cell-free DNA (cfDNA) fragments are a biological analyte with extensive utility in diagnostic medicine. Understanding the source of cfDNA and mechanisms of release is crucial for designing and interpreting cfDNA-based liquid biopsy assays. Using cell type-specific methylation markers as well as genome-wide methylation analysis, we determined that megakaryocytes, the precursors of anuclear platelets, are major contributors to cfDNA (∼26%), while erythroblasts contribute 1-4% of cfDNA in healthy individuals. Surprisingly, we discovered that platelets contain genomic DNA fragments originating in megakaryocytes, contrary to the general understanding that platelets lack genomic DNA. Megakaryocyte-derived cfDNA is increased in pathologies involving increased platelet production (Essential Thrombocythemia, Idiopathic Thrombocytopenic Purpura) and decreased upon reduced platelet production due to chemotherapy-induced bone marrow suppression. Similarly, erythroblast cfDNA is reflective of erythrocyte production and is elevated in patients with Thalassemia. Megakaryocyte- and erythroblast-specific DNA methylation patterns can thus serve as novel biomarkers for pathologies involving increased or decreased thrombopoiesis and erythropoiesis, which can aid in determining the etiology of aberrant levels of erythrocytes and platelets.

**GRAPHICAL ABSTRACT:** 
