## Supplemental tables for "Megakaryocyte and erythroblast DNA in plasma and platelets"

### Sheet: Index - Supplementary tables
Table S1	Primer sequences for amplification of cell-type specific markers for targeted bisufite-sequencing analysis
Table S2	Concentration of DNA and DNA methlyation analysis of SDP platelet preps
Table S3	Sample information and results for samples included in the study
Table S4	Summary statistics of samples in study

### Sheet: S1 - markers
Tissue	Gene name	Primer1	Primer2	Methylation_data	Amplicon	chromosome	Genome coordinate (hg19)
Leuko	PTPRCAP	GTTTTATAGGTTTAGATATTTTAGTTT	CAACCAAAACTAAAAATAAATACC	all C; all T	GCTCCACAGGCCCAGACATTCTAGCCCCGACCGCCTGTGGCCCCCATCCCAAGAACCCGGGGGGCTCCGAGGCTTACCATTGGTCCGCAGGCCCCTCCGTGCCGGGCACCCACCTCCAGCTCTGGCTG	chr11	67205010
Leuko	SNX1	TTTTATGTATAGATTAATAGTAAAGTTTT	AAACCAACATTTCTCTATAACTACT	all C; all T	TTTCATGTATAGACCAACAGCAAAGCCTTTACTGCCAAGACTTCCTGTGTGCGGCGCCGCTACCGTGAGTTCGTGTGGCTGAGAAAGCAGCTACAGAGAAATGCTGGTTT	chr17	46190650
Liver	IGF2R	TGGGTGTTGTTATTTTGTTGA	CTACAAAAATACACACCCCAA	all T	TGGGTGCTGCCACTCTGCTGACGGCCACGCATGGTTTTTGTCCAGGTGACTCGCGACTCGCGCACCTACAGCGTTGGGGTGTGCACCTTTGCAG	chr06	160500566
Liver	ITIH4	ATAGTGAAGATGTTAGTTTGTTTTT	AACACACTTACCTAATAACCAAAC	all T	ACAGTGAAGATGTCAGTCTGCTCTCCCTAAGTCCAGCCCGGGGAGAAACAGCGGGGGATGGTGGGGAAGACTAGGGCTACAGGGCTACCCTAGCGGCTTCCCGGAAGAAGGGGGCTTGGCCACCAGGTAAGTGTGTC	chr03	52864973
Liver	VTN2	GGTATTTTGAAGAGGTAGGTTT	ACCTAAATACCCCAAACTCAT	all T	GGCACCTTGAAGAGGTAGGTCTTCCCCTGACAGTTGATGCGGGTGAAGGCGGCATCGATGGGGCCCTCGATGCCCCAGACATCTCGGATGAGCTTGGGGTACCCAGGC	chr17	26696304
Liver	GPAM	TTTTTTATTGTTTTAATGTTTTTTAG	TAAACTCAATCCCCTAAATATCTAC	all C	CCCCTTACTGCCTCAATGTTCCCTAGGGACCCAGGCGGGCTGGCTGGCGGCGCCTCCGCGCGTGCAGATACTTAGGGGACTGAGTCCA	chr10	113943113
Liver	cg17952661	AGTTTTTTTATAATAGTTTTTTGTTAT	ACACTAAAATTTCAAACAAAACTC	all C	AGCCTTTTCATAATAGCTTTTTGCCATGAAGGAATTCGGGGTTTAGAGAGCGATGGGGGCTGCAGAGAGCCAGGAAGTCTCGCGGAGGACTCGGGAATCACGAGTCCTGCCTGAAACCTTAGTGT	chr01	145395716
Megakaryocytes	MK1	GTTTTGGTTTTTTGTTAGTTTT	AAAAAACCACAAAACTCAAAA	T-1	GTCCTGGTTTCCTGCTAGTTTCCGCACTTACAGAAGGCCGAGACCGGGGTTTGGGCTAAATTTGTCAGCTCCCGTGGACGTGGCGCTGACTCATCTCGGCTGGGGCGACGTTCTGAGTTCTGTGGCTTCCT	chr21	47808908
Megakaryocytes	MK2	AGAAGAGTTTTTAAGAATATGGTTT	ATATTCTTAAAAACTCTTCTTCCTC	T-1	AGAAGAGTTTTTAAGAACATGGCTCATGCCTTAGAATAGAAATCATCGAATACATCTTTCCCGGCCTCCTCAAACCTACGCTACGGTCTCGTGGAGGAAGAAGAGTTTTTAAGAACAT	chr21	46283807
Megakaryocytes	MK3	ATATTTGTTAGTTTGGTTTTTATGG	AAAAAATATAAAAAAAACTAAAATCC	T-1	ACATCTGCCAGTTTGGTCCCCATGGCGCTCATCCCGCGGGCTCGGACCCCAGCCTCTCTTACATCTTCC	chr07	101560256
Erhythroblasts	eryth2	TCTTCAGATCAGCTGAAGGCACACACA	GATGATGGAGGGCCCACCCTA	all T	TCTTCAGATCAGCTGAAGGCACACACACGCATCGTAACAAGTACTTTAACACGCCCTGGACACCTGCTCCCGGGCCTTATCTCACCACGGCCTGCTGGCATCCCCAACGCTGGTCATGGGCAATGACACGATGATGGAGGGCCCACCCTA	chr01	1197563
Erhythroblasts	eryth3	AGCCCCAAGTAACTCATCCTGCCCCA	GTTTAATGTTGGTCAGTTTATTCAT	all T	AGCCCCAAGTAACTCATCCTGCCCCACGGTTTCCCAACACTCACACACTGGTAGAATTCCCGGTATCGGCCACGGGTCATGGCTGGGTTATCCCGCCGATATACCTTTGCTATGTGGTAGCGTTTAATGTTGGTCAGTTTATTCAT	chr05	140058542
Erhythroblasts	eryth4	CAGGATGGTCTCTATCTCCTGACC	TACCTCACTTTTACATGAGGCAAGTTTT	all T	CAGGATGGTCTCTATCTCCTGACCTCGTGATCCGCCCTTCTCGGCCTCCCAAAGTGCTGGGATTACAGACTTGAGCCACCGCGCCCGGTCCCATACCTCACTTTTACATGAGGCAAGTTTT	chr06	37413478
Erhythroblasts	eryth5	GGCTGGTCTCAATTCAGGCCTCA	CAAGCACCAGAACTTAAGGCAGGATAA	all T	GGCTGGTCTCAATTCAGGCCTCAAGCGATCCGCCCACCTCGGCCTCCCAAAGCACTGGGATTACAGGCATGAGCTACCGTACCCGGCCAAGCACCAGAACTTAAGGCAGGATAA	chr19	19396585
Erhythroblasts	TRMT1L	CTGCTAGTTCCTTGTAATATTCAGTT	GGGCAACATGCTGTGCCTTGG	all T	CTGCTAGTTCCTTGTAATATTCAGTTCGGACAATGTTACATCCGTAGTGACGCCGGGCAACATGCTGTGCCTTGG	chr01	185108526
Erhythroblasts	RITA1	ACCACCTACCCCCAGGGGTAGCCACT	GGCAGACTCCCAGAAGTTATCTATGG	all T	ACCACCTACCCCCAGGGGTAGCCACTCGCCCCGCCCCAGGGAGGCACCACTGCGAGCCATTCACCCAGCTGGTCCCTCCAAGACAGAGCCGGGGCCAGCGGCAGACTCCCAGAAGTTATCTATGG	chr12	113629243
Erhythroblasts	eryth6	GTGGTTCACAGGAATCACTTGAAC	GATAGAGTGAGAGGCTGTCAAAAA	all T	GTGGTTCACAGGAATCACTTGAACCCGGCAGGTGGAGGTTGCGGTGAGCTGAGATCATGCCACCGCACTCCAGCCTGGGCGATAGAGTGAGAGGCTGTCAAAAA	chr07	128724968
Erhythroblasts	eryth7	AATTGCTTGAACCTGGGAGG	TTGCTAAGACAGTAGATTTTCAGTGTTC	all T	AATTGCTTGAACCTGGGAGGCGGAGGTTGCAGTCAGCCGAGATCGTGCCACTGCACCCCAGCCTGGCGACAGAGCGAGACTCCATCTAAAAAAAAAATTGCTAAGACAGTAGATTTTCAGTGTTC	chr01	159927324
Erhythroblasts	SPIDR	GGTGACCTTTGGGTAGTCAATG	GCCTGTCCAGGCCAGTTGCTGCACC	all T	GGTGACCTTTGGGTAGTCAATGCGGCAGGCGTATCTGAATAAATTAGAAAAATATTCCTGAACCCTAGGAACCTACGTCTTGATGCTGTCTTAGAGAAGGCGCCTGTCCAGGCCAGTTGCTGCACC	chr08	48469824
Erhythroblasts	OSBP2	GACTGAGCATCCTCCAGGTCTGTCA	GTGCATGTGTGTTATCTCCTCCAGCC	all T	GACTGAGCATCCTCCAGGTCTGTCACGTAACCCTGACAGCAGCAGGGTGGGTTTTCGGATGCGCCAAATGTGCCCAGTGCCGTGCATGTGTGTTATCTCCTCCAGCC	chr22	31094074
Erhythroblasts	eryth8	GCCTGAGAAATCAAGCAGGTGGTA	TCTTCCTCAGCTCCATGATGCAGAA	all T	GCCTGAGAAATCAAGCAGGTGGTAATCGCTTCTCTGTCAGATAAGTTATCCGAGGACAGACTTTTTTCTGAGGCGGTTACGCTGTCTTCCTCAGCTCCATGATGCAGAA	chr06	15107328

### Sheet: S2 - Platelet concentrates
mix	Leuko	Leuko2	Leuko	Leuko2	Liver	Liver	Liver	Liver	Liver	Megakaryocytes	Megakaryocytes	Megakaryocytes	average	average	average	average	Platelet+plasma volume (ml)	Extraction volume (ul)	DNA Concentration (ng/ul)	Total DNA (ng)	DNA concentration in platelet+plasma (ng/ml)
mix	PTPRCAP(all C)	PTPRCAP(all T)	SNX1(all C)	SNX1(all T)	cg17952661(all C)	GPAM(all C)	IGF2R(all T)	ITIH4(all T)	VTN2(all T)	MK1(T-1)	MK2(T-1)	MK3(T-1)	Leuko	Leuko2	Liver	Megakaryocytes	Platelet+plasma volume (ml)	Extraction volume (ul)	DNA Concentration (ng/ul)	Total DNA (ng)	DNA concentration in platelet+plasma (ng/ml)
SDP 001	0	17.2205	47.5083	13.3998	0	0	4.19919	0	0.969998	87.188	84.1878	-60	23.7542	15.3102	1.03384	85.6879	4	60	2.97	178.2	44.55
SDP 588	0	22.4769	55.4566	24.4088	0	0	0	0	0	82.1237	87.7485	100	27.7283	23.4428	0	89.9574	4	60	0.464	27.84	6.96
SDP 593	0	10.5584	43.7241	33.3786	0	0	0.976405	0	0	69.3565	70.7089	78.5572	21.862	21.9685	0.195281	72.8742	4	60	0.774	46.44	11.61
SDP 758	0	7.91209	69.7097	2.38764	0	0	0.237746	1.10553	0.09273	83.5115	86.3091	72.8302	34.8549	5.14986	0.287201	80.8836	50	60	3.48	208.8	4.176
SDP 758 DNase	0	10.4343	60.4967	1.45267	0.035791	0	0.374605	0.0382007	0	95.5129	91.6373	85.3659	30.2484	5.94346	0.0897193	90.8387	15	60	3.25	195	13
SDP 1024	0	35.9565	57.98	16.7056	0	0	0	0	0	80.7827	68.9895	98.8564	28.99	26.331	0	82.8762	15	60	0.984	59.04	3.936
SDP 1036	0	30.7923	32.3392	51.304	0	0	11.7171	1.30175	7.08186	59.2504	50.175	99.1222	16.1696	41.0482	4.02015	69.5159	200	600	3.76	2256	11.28
SDP 1037	0	12.6424	50.052	7.25651	0	0	9.45018	2.17311	5.18132	93.8409	84.3351	96.4706	25.026	9.94944	3.36092	91.5489	100	360	4.01	1443.6	14.436
SDP 1257	0	19.7078	56.9978	19.5029	0.0158403	0	0	0.00885347	0	76.6694	68.9548	53.0952	28.4989	19.6053	0.00493876	66.2398	50	50	0.727	36.35	0.727
SDP 1257 DNase	0	31.8841	48.1132	24.4958	0	0	0.00910747	0	0	69.0125	66.9269	-73	24.0566	28.1899	0.00182149	67.9697	50	50	2.45	122.5	2.45
SDP 1263	0	16.4369	49.2926	16.3107	0	0	0	0.74118	0	85.0411	79.8637	73.0375	24.6463	16.3738	0.148236	79.3141	50	50	0.635	31.75	0.635
SDP 1263 DNase	0	5.19774	61.3569	4.99973	0	0	0.00155548	0.351605	0	86.0077	87.952	86.1894	30.6785	5.09874	0.070632	86.7164	50	50	1.43	71.5	1.43
SDP 1301	0.378708	14.6013	61.2986	4.23948	0	0	0	0.0051311	0	89.0661	84.5544	76.1323	30.8387	9.42039	0.00102622	83.2509	50	50	1.12	56	1.12
SDP 1301 DNase	0.00987362	10.2192	58.8482	0.978177	0	0	0	0.00920895	0	95.8262	91.2111	89.6552	29.429	5.59869	0.00184179	92.2308	50	50	1.97	98.5	1.97
SDP 1302	0.205761	21.6049	42.4439	33.0175	0	0	0	0	0	72.2947	72.5819	78.3465	21.3248	27.3112	0	74.4077	50	50	2.59	129.5	2.59
SDP 1302 Dnase	0	12.854	51.6421	10.9948	0	0	0	0	0	91.4286	85.7605	-104	25.821	11.9244	0	88.5945	25	50	1.71	85.5	3.42
																				Average ng/ml	7.76813
																				Average genomes/ml	2353.74
																				Average genomes/200 ml platelet bag	470748
																				Average genomes per platelet (assuming 2.5x10^11 platelets per bag)	1.88299e-06
																				Expected genomes per platelet (assuming 4000 platelets per MK, and n=12 MK ploidy)	0.003
																				% of expected	0.0627665

### Sheet: S3 - Sample information
ID	Date	Age	Gender	Diagnosis	Treatment	Group	Platelet Count (platelets/ul bood)	sry-bactin	eryth2(all T)	eryth3(all T)	OSBP2(all T)	RITA1(all T)	SPIDR(all T)	PTPRCAP(all C)	PTPRCAP(all T)	SNX1(all C)	SNX1(all T)	cg17952661(all C)	GPAM(all C)	IGF2R(all T)	ITIH4(all T)	VTN2(all T)	MK1(T-1)	MK2(T-1)	MK3(T-1)	MK copies/ml plasma	perc_MK_DNA	Erythroblast copies/ml plasma	perc_eryth_DNA	Leuko	Leuko2	Liver	ng_ml
MKC-0	2021-06-23	22	F	ITP	None	ITP	23000		0	1.92463	0.00162396	0	0.726214	4.17315	31.3298	35.7232	34.693	0	0	0.538969	0.00683387	2.35883	17.2241	52.5517	40.8327	1050.93	36.8695	10.6088	0.530493	19.9482	33.0114	0.580927	6.6
MKC-2	2020-08-04	28	M	ITP	Corticosteroids (not clear when started)	ITP	2000		0.354413	0.004004	0.363681	0.0132723	0.155575	7.88229	41.9863	17.4767	61.8718	5.04711	4.08691	1.86691	1.83521	2.84533	9.00267	27.5394	40.7202	1047.52	25.7541	4.58386	0.178189	12.6795	51.9291	3.13629	8.49
MKC-3	2020-08-13	57	F	ITP	None	ITP	33000		0	0.125907	0.197523	0	0.273546	1.67364	15.3417	54.4948	10.1876	1.16913	0.50152	0.100588	0.398369	0.142694	52.356	80.8085	72.8395	1902.48	68.668	2.81093	0.119395	28.0842	12.7646	0.462461	7.77
MKC-4	2020-09-02	75	F	ET JAK2	plavix	ET	980000		1.42982	0.167906	0.441894	0.291233	1.02929	1.11876	17.8141	61.2886	9.32915	1.23991	0.662427	0.882592	0.0849654	0.955935	67.0296	81.7558	81.2636	6820.56	76.683	56.0646	0.672028	31.2037	13.5716	0.765166	27.5333
MKC-7	2020-11-17	52	F	ET, vwfd	prednisone	ET	1508000		0.66847	0.88206	0.829604	1.028	2.28297	0.274056	18.849	50.2974	11.0721	0.236407	0.196335	0.178672	0.391976	0.562236	65.0978	87.4515	87.0307	3881.29	79.86	55.3188	1.13822	25.2857	14.9606	0.313125	16.04
MKC-8	2021-03-10	76	M	suspected (MPD)		ET	736000		0.620717	0.936622	0.975821	0.795531	1.27525	2.80479	22.2132	40.6773	25.8539	0.863583	1.6893	1.08414	0.711274	1.07067	43.6159	53.9737	66.0248	2416.79	54.5381	40.8035	0.920787	21.741	24.0336	1.0838	14.625
MKC-10A	2021-06-09	70	F	Platelet_recipient_pre (5 manot), MDS		Platelet Transfusion	25000	8.69e-06	0.778867	0.248047	0.883674	0.291151	1.31327	1.68269	56.1899	24.6031	61.4713	0.3698	0.732601	1.06078	0.804323	1.43223	12.0201	39.2208	NA	5061.47	25.6204	138.882	0.703001	13.1429	58.8306	0.879948	65.2
MKC-10B	2021-06-09	70	F	Platelet_recipient_1hrpost		Platelet Transfusion	NA	0.0102344	0.432873	0.346667	0.332562	0.229402	0.664548	1.53414	61.3224	20.2212	68.2018	0.257003	0.737832	1.06224	0.698944	1.05648	10.1006	32.942	15.8345	5985.24	19.6257	122.357	0.40121	10.8777	64.7621	0.762499	100.65
MKC-10C	2021-06-10	70	F	Platelet_recipient_dayafter		Platelet Transfusion	24000	0	0.457481	0.219639	0.318957	0.364169	1.08931	1.91919	53.9394	32.9939	49.9315	0.211416	0.094697	21.8233	9.8352	24.4408	15.3911	50.7444	NA	6934.94	33.0677	102.744	0.489912	17.4566	51.9354	11.2811	69.2143
MKC-11A	2021-06-27	68	F	PLT recipient before, AML, chemotherapy		AML	14000	0	3.90447	3.57479	5.34549	3.85216	5.95112	0.483838	79.914	12.331	40.0172	0.166499	0.131308	1.20982	0.758422	1.96053	25.9113	55.491	10.9453	4159.89	30.7825	611.581	4.5256	6.40743	59.9656	0.845316	44.6
MKC-11B	2021-06-27	68	F	PLT recipient after		Platelet Transfusion	31000	0.00116916	4.1514	NA	5.02614	2.4	6.90952	0.428266	78.9844	11.8358	40.0335	0.208305	0.077039	0.314974	0.212568	0.500046	24.5544	55.4638	14.9289	4732.5	31.6491	691.095	4.62176	6.13204	59.509	0.262586	49.35
MKC-14	2021-06-30	50	M	PV	PEG inteferon	ET	1099000		1.03676	1.3766	1.4216	NA	0.95816	0.674764	21.7274	46.0864	13.9435	0.844773	0.207469	0.223304	1.06784	0.647848	45.2653	80.0035	83.4835	3176.65	69.5841	54.7038	1.19828	23.3806	17.8355	0.598247	15.0667
MKC-15	2021-06-30	78	M	ITP/MDS	Corticosteroids+IVIG	ITP	10000		2.36524	1.2459	0.696721	1.24836	1.4431	0.554017	34.903	38.2878	37.5402	0.286944	1.03886	6.29746	5.9146	8.72675	19.4993	53.6791	47.123	1723.15	40.1005	60.1534	1.39986	19.4209	36.2216	4.45292	14.1818
MKC-11C	2021-07-04	68	F	received platelets 1/7		Platelet Transfusion	9000	0	2.12342	3.77136	2.09174	1.66493	4.13302	0.0946074	84.0492	8.85306	58.3465	0.081473	0.102678	3.67426	3.13897	5.21079	27.4345	32.2161	4.98534	14753.8	21.5453	1887.87	2.7569	4.47384	71.1978	2.44163	226
MKC-18	2021-07-13	84	F	ET		ET	1000000		3.70094	2.50064	5.24653	1.93832	5.52166	1.4881	22.3214	62.981	9.7561	3.15534	2.24563	0.946761	0.433112	1.03456	21.9455	79.8344	56.1765	4916.61	52.6521	353.124	3.78162	32.2346	16.0388	1.56308	30.8182
MKC-19	2021-08-26	NA	NA	thrombocytopenia, chemotherapy for AML	8000	Hypoplastic BM	8000		307.414	145.127	241.397	156.289	180.969	8.0308	73.4873	47.9893	35.6354	0	0.339958	0	0.385505	0.509338	1.99557	3.55016	5.12175	262.75	3.55583	206.239	2.79106	28.01	54.5614	0.24696	24.3871
MKC-20A	2021-08-30	48	F	Platelet recipient before	3000	Platelet Transfusion	3000		2.63497	24.065	39.0178	0.252931	10.1588	NA	NA	68.8468	7.40103	NA	NA	17.8558	NA	20.4142	NA	0.522345	NA	5.96906	0.522345	15.2259	1.3324	68.8468	7.40103	19.135	3.77143
MKC-20B	2021-08-31	48	F	Platelet recipient 5hr after	4000	Platelet Transfusion	4000		21.4078	0	62.5992	0	18.3014	NA	NA	66.5428	20.0743	NA	NA	31.994	NA	31.6732	NA	1.12188	NA	16.1223	1.12188	20.4617	1.42383	66.5428	20.0743	31.8336	4.74286
MKC-20C	2021-08-31	48	F	Platelet recipient day after	3000	Platelet Transfusion	3000		33.6727	53.6416	69.9643	34.137	18.1273	NA	NA	73.2745	17.4157	NA	33.4123	18.3724	6.16883	12.2388	NA	0.254194	NA	4.86028	0.254194	41.9086	2.19183	73.2745	17.4157	17.5481	6.31034
MKC-21	2021-09-01	75	M	hypoplastic marrow, MM	24000	Hypoplastic BM	24000		193.052	65.9921	482.33	169.982	392.385	1.79641	61.477	6.38706	83.0318	0	0.151286	0.209441	0	0.112284	0.184162	0.408612	1.89189	156.217	0.828222	260.748	1.38242	4.09173	72.2544	0.0946021	62.25
MKC-22	2021-09-06	25	F	ITP		ITP	4000		8.65661	6.78793	24.1059	31.5348	58.1314	NA	NA	61.5297	17.0769	6.41509	3.91061	1.5503	0.526316	2.34472	NA	63.1954	62.7604	2316.99	62.9779	25.8433	0.702444	61.5297	17.0769	2.94941	12.1421
MKC-23	2021-10-27	70	M	hypoplastic marrow (after chemo)	mabthera benda	Hypoplastic BM	72000		0	0	15.3826	1.82493	1.79932	NA	NA	20.5052	65.9733	NA	5.20446	1.86852	0.863558	1.87372	NA	10.6035	NA	101.526	101.526	3.80137	0.397018	20.5052	65.9733	2.45256	3.16
MKC-24A	2021-10-28	74	F	Platelet recipient before	47000	Platelet Transfusion	47000		1133.31	1014.25	3266.85	1506.25	1287.65	2.43711	69.7327	16.3793	65.0925	0.574163	2.23949	0.90529	1.24427	1.05862	6.95364	16.4098	11.7471	6374.59	11.7035	1641.66	3.01403	9.40821	67.4126	1.20437	179.76
MKC-24B	2021-11-01	74	F	Platelet recipient 5hr after		Platelet Transfusion	NA		77.3809	134.181	8543.55	124.867	657.56	7.02509	4.87455	33.818	2.80422	0.0818107	0.161238	0.17585	0.175362	0.574352	0	0.301833	0.20202	16.5899	0.167951	1907.51	19.3111	20.4216	3.83939	0.233722	32.6
MKC-24C	2021-11-02	74	F	Platelet recipient day after	25k	Platelet Transfusion	25000		728.171	934.951	64501.8	1155.79	5537.25	8.32587	5.10295	38.3908	2.63997	1.30882	2.36726	4.9226	1.11392	1.99418	0	0.294474	0.380518	170.435	0.224997	14571.6	19.2364	23.3583	3.87146	2.34136	250
MKC-25	2021-10-31	29	F	hypoplastic marrow (after chemo)	67000	Hypoplastic BM	67000		233.067	219.258	1125.86	448.702	325.105	1.31148	69.0164	13.6956	77.8007	1.13826	1.60999	0.678247	1.20755	1.64516	3.44224	7.19518	4.74895	612.285	5.12879	470.399	3.94028	7.50352	73.4085	1.25584	39.4
MKC-26	2021-11-02	67	F	hypoplastic marrow (after chemo)	Mabthera, Bendamustin	Hypoplastic BM	27000		846.487	207.127	43491.3	916.35	2974.83	11.0978	2.81944	41.8478	2.37879	0.192555	0.587592	0.796607	1.64848	1.08821	0.0969462	0.410469	0.181159	114.89	0.229525	9687.22	19.3529	26.4728	2.59911	0.862688	165.2
CON-1011	2020-03-04	29	F			Healthy	NA							0.625	55.5556	17.9763	63.489	1.1796	1.2488	0.826485	0.0175346	0.592779	6.29571	19.9656	21.7822	388.08	21.7822			9.30065	59.5223	0.77304	5.88
con-592-1	2017-09-18	19	F			Healthy	NA							NA	NA	33.4661	47.4104	0.600601	1.81477	1.88238	0.280112	2.08594	18.9299	50.4088	42.3475	749.18	50.4088			33.4661	47.4104	1.33276	4.905
con-595-2	2017-09-18	19	F			Healthy	NA							NA	NA	NA	NA	NA	1.00733	8.93376	1.52856	4.29646	4.19017	23.9924	25.2352	216.77	25.2352			NA	NA	3.94153	2.835
con 546	2017-09-18	40	M			Healthy	NA							4.81234	50.7432	20.8419	67.5217	2.05117	4.33735	1.99144	2.93972	5.71385	7.9456	26.435	17.9316	1046.14	17.4374			12.8271	59.1324	3.40671	79.2
con 560	2017-09-18	42	F			Healthy	NA							5.48523	48.5232	33.8721	43.4294	0.383877	7.0073	0	1.12486	0	9.10624	18.0696	37.8446	228.06	21.6735			19.6787	45.9763	1.70321	11.46
con 565	2017-09-18	28	M			Healthy	NA							5.08658	31.0967	35.0545	37.6424	1.478	2.76309	0.666562	1.52054	1.06394	27.1296	53.4742	45.8115	771.44	42.1384			20.0705	34.3695	1.49843	24.168
wbc_cont_001_D1	2017-09-11	29	M			WB								0	63.8081	0.709972	89.2362	0	0.0561425	0	0	0.00574812	0.245072	0.00685756	0	NA	0.0839765			0.354986	76.5221	0.0123781
WBC_cont008_D70	2017-11-12	61	F			WB								0.245098	66.9118	1.08011	95.0495	0	0	0.118184	0	0.168941	5.50515	1.94708	0.253165	NA	2.56847			0.662603	80.9806	0.057425
v_cov004	2020-12-20	35	M			Healthy			0	3.52423	1.40601	1.29961	2.67577															21.1285	1.78112
v_cov007	2020-12-20	34	F			Healthy			0	0.00965344	1.27126	0	0.57449															5.07655	0.371081
v_cov017	NA	NA	NA			Healthy			0	0.477256	0.965673	0.1152	0.473631															7.94154	0.406352
v_cov019	2020-12-20	40	F			Healthy			0.125973	0	1.10539	0	0.357042															3.69627	0.31768
v_cov024	2020-12-21	43	F			Healthy			0.700873	0	6.58899	4.64544	0.922062															14.1417	2.57147
v_cov026	2020-12-21	32	F			Healthy			0.0406587	0	1.05913	0	0.903114															6.21158	0.40058
v_cov030	2020-12-21	33	M			Healthy			0	0	0.705942	0.678965	0.710141															4.76588	0.419009
v_cov036	2020-12-21	56	F			Healthy			0	0.338954	1.21265	0.252783	0.236234															12.693	0.408124
v_cov041	2020-12-21	54	M			Healthy			0	0.213641	0.608418	0.00336905	0.352252															7.50785	0.235536
v_cov044	2020-12-21	66	M			Healthy			0	0.525573	0.841296	0	0.231052															7.96191	0.319584
v_cov045	2020-12-21	53	F			Healthy			0	0.320222	0.393967	0	0.224304															4.50432	0.187699
v_cov046	2020-12-21	46	M			Healthy			0.16203	0.432773	1.06368	0	0.662336															12.9464	0.464163
v_cov056	2020-12-21	59	M			Healthy			0.325709	0	0.540581	0.34329	0.174748															9.31182	0.276866
v_cov099	2020-12-30	31	F			Healthy			0	0	1.30785	0.351088	0.00617792															7.64362	0.333023
v_cov119	2020-12-27	42	F			Healthy			0.16303	0.0928505	2.48366	1.88823	1.44928															8.50367	1.21541
VAC-66B	2019-12-02	35	F			Healthy	226000		NA	NA	1.04857	NA	0.683913										NA	31.8975	NA	164.304	31.8975	4.462	0.866239				1.7
VAC-72D	2019-12-01	65	M			Healthy	284000		0.109697	NA	0.333422	0	1.6131										9.08669	36.1036	NA	256.197	22.5952	5.82864	0.514054				3.74211
VAC-73D	2019-12-02	38	F			Healthy	430000		0.0580069	0.913242	0.728396	0.40367	0.642021										16.4918	33.588	16.5808	266.616	22.2202	6.58815	0.549067				3.96
VAC-75D	2019-12-02	36	F			Healthy	210000		0	NA	0	0.577664	0.661141										15.548	48.8168	54.2458	353.715	39.5369	2.77073	0.309701				2.95263
VAC-79C	2019-12-02	42	F			Healthy	458000		0.416591	0	0.0712323	0.790212	0.00341728										6.65607	30.6084	47.4328	322.817	28.2324	2.93049	0.25629				3.77368
VAC-80C	2019-12-02	44	F			Healthy	237000		0.518583	NA	0.447158	0.0576701	0.351712										5.33981	12.9995	NA	110.386	9.16968	4.13847	0.343781				3.97297
VAC-81D	2019-12-05	40	F			Healthy	494000		0	NA	0.226537	0	0.261698										17.2327	39.7179	NA	280.742	28.4753	1.2034	0.122059				3.25385
VAC-87A	2019-12-02	37	M			Healthy	286000		0	NA	0.00925069	0.925181	0.533694										11.1649	49.0281	43.1896	363.369	34.4608	3.87013	0.367031				3.48
VAC-88B	2019-12-05	38	M			Healthy	312000		0	NA	0.487708	0	0.495744										3.75375	13.5726	NA	176.996	8.66317	5.02319	0.245863				6.74286
VAC-89A	2019-12-02	37	M			Healthy	157000		0.143258	0	0.408143	0	0.09587										5.30059	26.4302	5.47486	260.789	12.4019	2.72219	0.129454				6.94
VAC-92A	2019-12-03	61	M			Healthy	234000		0	0	0	0.173498	0.688176										5.6566	29.2705	6.0024	286.478	13.6432	3.61867	0.172335				6.93
con 268-2 T120	2016-10-09	35	M			Healthy			0	0.702988	0	0.739774	0.359982										35.9644	56.2409		662.136	46.1027	5.17827	0.360549				4.74
CON 864	2020-01-19	18.5	F			Healthy			0	0	0	0	0.0230521										23.7319	48.5889		553.856	36.1604	0.0706162	0.00461042				5.055
con 268-2 T30 green	2016-10-09	35	M			Healthy			0	0	0.5923	1.02585	0.535844										40.3162	59.0684		725.736	49.6923	6.29165	0.430799				4.82
con 274 T120	2016-11-17	30	F			Healthy			0	0	1.14751	0.11169	0.484088										16.5799	39.824		369.152	28.2019	4.56379	0.348658				4.32
con 277 T30 blue	2016-11-17	28	F			Healthy			0.566816	0	1.52828	0	0										23.7064	46.6673		660.392	35.1868	7.86423	0.419019				6.19412
con 277 T0	2016-11-17	28	F			Healthy			0	0	0	1.24757	0.529623										15.7497	47.3049		616.996	31.5273	6.95601	0.355438				6.45882
CON 865	2020-01-19	19	F			Healthy			0.899165	0	2.83572	0	0										32.3126	56.4485		441.744	44.3805	7.43508	0.746978				3.285
con 541-1	2017-09-18	20	M			Healthy			0.0476417	0	0.678426	0	1.5517										30.8088	54.8712		NA	42.84	NA	0.455553				NaN
con 277 T30 green	2016-11-17	28	F			Healthy			0	0	0.887261	0	0.058062										30.82	48.7348		755.057	39.7774	3.58883	0.189065				6.26471
con 271-2 T0	2016-10-09	59	F			Healthy			0	0	0.877942	0	0.140331										21.0653	45.4701		718.653	33.2677	4.39937	0.203655				7.12941
CON271	2016-10-09	59	F			Healthy			0	0	0.681728	0	0.429792										25.1888	40.9907		368.964	33.0897	2.47878	0.222304				3.68
con 265-2 T0	2016-10-09	47	M			Healthy			0	0	0.634579	0	0.476294										24.3034	50.8751		704.081	37.5892	4.16153	0.222174				6.18182
con 265-2 T120	2016-10-09	47	M			Healthy			0	0	0.845742	0	0.282844										19.5762	48.0838		519.979	33.83	3.46936	0.225717				5.07273
con 265-2T30	2016-10-09	47	M			Healthy			0	0	0.723227	0	0										10.9296	42.6722		352.881	26.8009	1.90451	0.144645				4.34545
con 272 T30 green	2016-11-17		F			Healthy			0	0	0.947261	1.63652	0.0548095										37.8971	50.2165		506.485	44.0568	6.06674	0.527718				3.79412
con 531-2	2017-09-18	32	F			Healthy			0	0	0	0	0										25.8687	57.8338		903.896	41.8512	0	0				7.128
con 268-2 T0	2016-10-09	35	M			Healthy			0	0	0	0	0.860813										30.5167	64.1717		1400.1	47.3442	5.09133	0.172163				9.76
con 536-1	2017-09-18	28	M			Healthy			0	0.356013	0.610842	0.339175	0.367474										28.5303	43.4511		111.233	35.9907	1.03443	0.334701				1.02
con 272 T 120	2016-11-17		F			Healthy			0	0.307096	0.546312	0	0.58214										8.00514	34.8717		209.777	21.4384	2.8094	0.28711				3.22941
con 274 T30	2016-11-17	30	F			Healthy			0	0	0.680391	0	2.06538										15.0557	40.1471		424.851	27.6014	8.45279	0.549153				5.08
CON 993	2020-03-04	43	F			Healthy			0	0	0	0	0.882976										6.33397	20.543		403.115	13.4385	5.29733	0.176595				9.9
CON 607 2	2017-09-18	28	M			Healthy			NA	NA	0	NA	1.89456										NA	31.9865		392.523	31.9865	11.6246	0.947282				4.05
CON 994	2020-03-04	50	M			Healthy			0.31412	0.161402	0.497726	0.394885	0										30.8908	55.0475		2745.29	42.9691	17.4819	0.273627				21.0857
con 583-1	2017-09-18	24	M			Healthy			0	0.370175	1.15534	0.804744	0.38223										18.1974	36.2871		975.669	27.2422	19.4294	0.542498				11.82
CON 834	2020-01-19	27	M			Healthy			1.95122	0.976404	0.0317763	0.623053	0.253924										19.7842	47.9135		771.024	33.8488	17.4774	0.767275				7.51765
con 398-1	2017-09-18	53	M			Healthy			0	0.323054	0.70213	0.406977	1.1349										29.3851	46.6716		1215.06	38.0284	16.4042	0.513411				10.545
CON 395-2	2020-03-04	67	M			Healthy			0	0	0.881057	NA	0.319489										12.4845	18.8634		253.867	15.674	4.86123	0.300137				5.34545
CON 1035	2020-03-04	28	M			Healthy			0	1.51934	0.667604	0	0										16.1111	36.4668		317.825	26.2889	5.28789	0.437388				3.99
CON 1030-2	2020-03-04	51	F			Healthy			0	0	1.91056	0.33557	0.874581										17.7499	23.4671		269.165	20.6085	8.15186	0.624142				4.31053
CON 831	2019-12-16	28	F			Healthy			0.123916	0.881316	0.939974	0.259179	0.221348										3.86348	17.5364		101.994	10.6999	4.62452	0.485146				3.14595
CON 834	2020-01-19	27	M			Healthy			0	0.0390625	0.44337	0	0.639287										13.3164	39.9412		606.564	26.6288	5.11021	0.224344				7.51765
CON 835	2020-01-19	26	F			Healthy			1.14629	0.825688	0.712468	0.306018	3.49243										5.96639	17.2601		132.632	11.6132	14.8079	1.29658				3.76923
CON 838	2020-01-19	19	M			Healthy			0.327225	0.40032	0.338357	0.336417	0.208353										14.8864	44.1587		445.162	29.5226	4.85737	0.322135				4.97647
CON 839	2020-01-19	24	F			Healthy			NA	NA	1.74757	NA	1.21547										11.0717	25.609		71.1313	18.3404	5.74593	1.48152				1.28
CON 841	2020-01-19	28	F			Healthy			0	0.782998	1.74176	1.81369	0.284968										11.9689	41.1186		168.279	26.5437	5.86221	0.924683				2.09231
CON 842	2020-01-19	20	M			Healthy			0	0.725222	1.23457	0.1002	0.512445										27.7778	38.4895		354.438	33.1336	5.50358	0.514487				3.53043
CON 843	2020-01-19	38	M			Healthy			0.152439	0.136333	0.334528	0.632768	0.416459										29.8044	69.4334		960.441	49.6189	6.47481	0.334506				6.38824
CON 844	2020-01-19	21	F			Healthy			0.0905797	0	0	0	0										4.11944	11.0285		88.1247	7.57397	0.210783	0.0181159				3.84
CON 846	2020-01-19	29	M			Healthy			0	0.286205	0.979325	0.432277	0.314899										18.8488	38.1896		694.597	28.5192	9.80406	0.402541				8.0381
CON 848	2020-01-19	26	M			Healthy			0	0	0	0.0861326	0.328532										11.5149	32.6973		391.172	22.1061	1.46751	0.0829329				5.84
CON 864	2020-01-19	18.5	F			Healthy			0	0.336417	0.381008	0	0.378161										18.8614	49.6137		524.405	34.2376	3.35614	0.219117				5.055
CON 865	2020-01-19	19	F			Healthy			0	0	0.477845	0.4662	0.240192										32.9323	64.7216		486.002	48.827	2.35747	0.236848				3.285
CON 866	2020-01-19	18	M			Healthy			0.761773	0.202429	1.81012	0.852811	0.0921404										10.3311	32.6821		345.551	21.5066	11.9516	0.743854				5.3027
CON 867	2020-01-19	19	F			Healthy			0	0.792079	1.08827	0.915751	0.67029										16.5816	38.9784		299.089	27.78	7.46407	0.693278				3.55325
CON 868	2020-01-19	69	M			Healthy			0.460405	0.535264	0.513627	0.3367	0.0706769										27.1796	65.9686		861.233	46.5741	7.08849	0.383335				6.10286
wb_v_cov004	2020-12-20	35	M			WB			0.0102564	0.0323834	0.0673874	0	0.0650456																0.0350146
wb_v_cov007	2020-12-20	34	F			WB			0.0136066	0.0272299	0.070351	0	0.0227397																0.0267854
wb_v_cov017	NA	NA	NA			WB			0.0056101	0.0574754	0.0538929	0.0106667	0.0805153																0.0416321
wb_v_cov019	2020-12-20	40	F			WB			0.0058334	0.0202552	0.0653907	0	0.0121069																0.0207172
wb_v_cov024	2020-12-21	43	F			WB			0	0.0209088	0.0305437	0	0																0.0102905
wb_v_cov026	2020-12-21	32	F			WB			0	0	0.15949	0	0.0837721																0.0486524
wb_v_cov030	2020-12-21	33	M			WB			0	0	0	0	0																0
wb_v_cov036	2020-12-21	56	F			WB			0	0.0980681	0	0	0.192058																0.0580252
wb_v_cov041	2020-12-21	54	M			WB			0	0	0	0	0.017846																0.0035692
wb_v_cov044	2020-12-21	66	M			WB			0	0	0	0	0																0
wb_v_cov045	2020-12-21	53	F			WB			0	NA	0	0	0.274787																0.0686969
wb_v_cov046	2020-12-21	46	M			WB			0	NA	0	0	0																0
wb_v_cov056	2020-12-21	59	M			WB			0.00642797	0.0407731	0.0202368	0	0.0388048																0.0212485
wb_v_cov099	2020-12-30	31	F			WB			0.00706447	0.0428711	0.0372137	0	0.0381345																0.0250568
wb_v_cov119	2020-12-27	42	F			WB			0	0	0.0258187	0	0.042862																0.0137361
TLS-03	2020-09-16	49	F			Thalassemia	591000		NA	NA	NA	30.0169	40.1508										NA	27.8104	NA	787.281	27.8104	993.184	35.0838				9.34286
TLS-04	2020-09-16	54	M			Thalassemia	519000		NA	NA	32.2993	38.7738	57.9378										NA	14.5163	17.7169	755.101	16.1166	2000.07	42.6888				15.4629
TLS-05	2020-09-17	40	F			Thalassemia	749000		NA	NA	NA	41.9735	51.2698										NA	13.0146	10.963	528.049	11.9888	1980.48	44.9646				14.5364
wb_BB2_080	2022-08-29	56	M			WB																	0.0488663	0.0635778	0.0712758		0.06124
wb_BB2_081	2022-08-30	22	F			WB																	0.049975	0.0453263	0		0.0317671
wb_BB2_082	2022-08-31	51	M			WB																	0	0	-811		0
wb_BB2_083	2022-09-01	19	M			WB																	0.175562	0.0493897	0.0641437		0.0963651
wb_BB2_084	2022-09-04	19	M			WB																	0.11773	0.0560329	0		0.057921
wb_BB2_085	2022-09-02	19	M			WB																	0.0396118	0.0156006	0		0.0184041
wb_BB2_086	2022-09-03	30	F			WB																	0.160565	0	-961		0.0802826
wb_BB2_040	2022-08-02	24	F			WB																	0.0576535	0.0334411	-883		0.0455473
wb_BB2_091	2022-09-10	32	M			WB																	0.0807103	0.0203431	0		0.0336845
wb_BB2_092	2022-09-11	41	M			WB																	0.0385282	0.0327896	0.413223		0.161514
wb_BB2_093	2022-09-12	19	M			WB																	0.110824	0.0279896	0.0501505		0.062988
wb_BB2_094	2022-09-13	19	M			WB																	0	0.0481835	0		0.0160612
wb_BB2_095	2022-09-14	19	M			WB																	0	0.0112347	0		0.0037449
wb_BB2_096	2022-09-15	21	M			WB																	0.408789	0.0820228	0		0.163604
wb_BB2_097	2022-09-20	20	M			WB																	0.0570668	0.0634742	0		0.0401803
wb_BB2_098	2022-09-16	22	M			WB																	0.251182	0.0348635	0		0.0953485
wb_BB2_099	2022-09-17	19	M			WB																	0.0288684	0.0109421	0		0.0132702
wb_BB2_100	2022-09-18	21	M			WB																	0.0591453	0.0114863	0		0.0235439
wb_BB2_101	2022-09-19	19	M			WB																	0.0537346	0.0493201	0		0.0343515
wb_BB2_102	2022-09-21	17	M			WB																	0.0786535	0.0539019	0		0.0441851
wb_BB2_103	2022-09-22	19	F			WB																	0.069979	0.117264	0.0550055		0.0807495
wb_BB2_104	2022-09-23	30	M			WB																	0.171703	0.024573	-719		0.0981382
wb_BB2_105	2022-09-24	20	M			WB																	0.136705	0.0167954	0		0.0511669
wb_BB2_106	2022-09-25	29	M			WB																	0.0598922	0.0633789	0.0879507		0.0704073

### Sheet: S4 - Sample summary
Group	Count	Age average	Age standard deviation	Female (n)	Platelet count (/ul, average)	Platelet count (/ul, minimum)	Platelet count (/ul, maximum)	Megakaryocyte cfDNA (GE/ml)	Erythroblast cfDNA (GE/ml)
ITP	5	42	24.5255	3	14400	2000	33000	1608.22	20.8001
ET	5	67.4	15.3883	3	1064600	736000	1508000	4242.38	112.003
Hypoplastic BM	5	60.25	21.093	2	39600	8000	72000	249.534	2125.68
Healthy	77	36.4865	14.5943	40	302545	157000	494000	510.203	6.59585
WB	41	33.025	14.5576	13	NA	NA	NA	NA	NA
Thalassemia	3	47.6667	7.0946	2	619667	519000	749000	690.144	1657.91
Platelet Transfusion	11	64.7273	10.9644	11	19000	3000	47000	4005.14	1921.94
